# KBPRNA: A novel method integrating bulk RNA-seq data and LINCS-L1000 gene signatures to predict kinase activity based on machine learning

**DOI:** 10.1101/2022.11.16.516707

**Authors:** Yuntian Zhang, Lantian Yao, Yixian Huang, Wenyang Zhang, Yuxuan Pang, Tzongyi Lee

**Affiliations:** Warshel institute for computational Biology, The Chinese university of HongKong, Shenzhen; School of Life and Health science, School of Medicine, The Chinese university of HongKong, Shenzhen; Kobilka Institute of Innovative Drug Discovery, The Chinese university of HongKong, Shenzhen; School of science and Engineering, The Chinese university of HongKong, Shenzhen

**Keywords:** Kinase activity, bulk RNA-sequence technology, LINCS-L1000, XGBoost algorithm

## Abstract

**Background:** Kinases are a type of enzymes which can transfer phosphate groups from high-energy and phosphate-donating molecules to specific substrates. Kinase activities could be utilized to be represented as specific biomarkers of specific cancer types. Nowadays novel algorithms have already been developed to compute kinase activities from phosphorylated proteomics data. However, phosphorylated proteomics sequencing could be costly expensive and need valuable samples. Moreover,not methods which could achieve kinase activities from bulk RNA-sequence data have been developed. Here we propose KBPRNA, a general computational framework for extracting specific kinase activities from bulk RNA-sequencing data in cancer samples. KBPRNA also achieves better performance in predicting kinase activities from bulk RNA-sequence data under cancer conditions benchmarking against other models.

**Results:** In this study, we used LINCS-L1000 dataset which was used to be reported as efficient gene signatures in defining bulk RNA-seq data as input dataset of KBPRNA. Also, we utilized eXtreme Gradient Boosting (XGboost) as the main algorithm to extract valuable information to predict kinase activities. This model outperforms other methods such as linear regression and random forest in predicting kinase activities from bulk RNA-seq data. KBPRNA integrated tissue samples coming from breast invasive carcinoma, hepatocellular carcinoma, lung squamous cell carcinoma, Glioblastoma multiforme and Uterine Corpus Endometrial Carcinoma. It was found that KBPRNA achieved good performance with an average R score above threshold of 0.5 in kinase activity prediction.

**Conclusions:** Model training and testing process showed that KBPRNA outperformed other machine learning methods in predicting kinase activities coming from various cancer types’ tissue samples. This model could be utilized to approximate basic kinase activities and link it with specific biological functions, which in further promoted the progress of cancer identification and prognosis.
