## Supplemental table1 for "KBPRNA: A novel method integrating bulk RNA-seq data and LINCS-L1000 gene signatures to predict kinase activity based on machine learning"

### Sheet: Sheet1
	learning_rate	max_depth	R2	kinase
45	0.12	4	0.48564	PRKCD
46	0.12	4	0.432869	FAM20C
32	0.18	4	0.403015	MINK1
16	0.24	4	0.396601	SRPK1
19	0.15	6	0.368452	TNK2
66	0.18	4	0.367473	EGFR
5	0.09	4	0.363502	CIT
49	0.21	6	0.345683	PRKAA1
74	0.03	5	0.340109	LATS1
25	0.09	4	0.338358	CDK9
9	0.21	5	0.335725	PRKCI
2	0.21	4	0.324334	MAPK14
1	0.18	5	0.323172	ERN1
12	0.15	4	0.320135	CAMKK2
4	0.09	5	0.30239	PLK1
80	0.15	5	0.296184	STK3
18	0.21	4	0.29591	SRC
52	0.03	4	0.292698	CDK4
35	0.24	5	0.290292	SRPK3
37	0.21	4	0.290005	AURKB
13	0.12	5	0.286961	TAOK3
11	0.18	4	0.285618	MAP4K5
0	0.15	5	0.282683	ARAF
56	0.06	4	0.277205	LIMK1
57	0.06	4	0.277205	LIMK2
42	0.12	4	0.269739	CHEK1
14	0.12	5	0.265142	CSNK1E
31	0.15	4	0.262543	MAP4K4
84	0.18	4	0.2606	PDPK1
20	0.09	6	0.25575	IRAK1
127	0.06	4	0.253498	SIK2
6	0.12	4	0.244134	CDK2
48	0.21	4	0.242049	KIT
34	0.03	4	0.239087	PAK3
8	0.21	4	0.238741	CDK1
21	0.15	6	0.234825	MAP3K1
15	0.24	5	0.216771	CSNK2A1
23	0.12	4	0.215942	AKT1
26	0.24	4	0.215022	RPS6KA2
7	0.06	4	0.203137	MAPK3
24	0.15	4	0.201581	TTK
87	0.06	4	0.196282	TBK1
29	0.06	4	0.19155	YES1
76	0.15	5	0.187014	CSNK1D
22	0.12	4	0.177851	PDGFRB
17	0.21	4	0.176843	PRKCA
114	0.03	4	0.176692	CDKL5
104	0.03	4	0.169602	AKT3
77	0.12	5	0.164327	PAK2
36	0.03	4	0.158068	PAK1
120	0.27	4	0.157881	MARK3
103	0.21	4	0.155717	PRKCQ
3	0.03	4	0.153844	MAPK1
62	0.27	6	0.153676	PRKDC
99	0.21	5	0.153022	DYRK1A
38	0.06	4	0.149306	PIK3CA
58	0.24	4	0.138484	PIK3CB
98	0.03	4	0.137091	MAP3K3
28	0.06	4	0.135143	ABL1
39	0.06	4	0.127272	AKT2
69	0.03	4	0.113268	ROCK2
53	0.03	4	0.112788	ROCK1
105	0.15	4	0.107439	MAPK10
134	0.03	4	0.102753	BMP2K
123	0.03	4	0.102485	MAP2K4
129	0.03	4	0.0999331	RAF1
67	0.03	5	0.0941334	LCK
68	0.21	4	0.0891303	ATR
64	0.06	4	0.0890796	MAPKAPK2
10	0.03	4	0.0821235	PRKACA
117	0.15	4	0.0642292	MARK1
54	0.21	4	0.0633412	ABL2
47	0.21	5	0.0604286	MAPK9
40	0.21	5	0.0578291	CAMK2A
78	0.09	6	0.0546837	PRKAA2
100	0.24	5	0.044102	PHKG2
33	0.12	4	0.0430217	CDK5
30	0.03	5	0.0376643	ATM
91	0.12	4	0.0367423	CAMK2G
72	0.12	4	0.0354674	MAST1
44	0.03	4	0.0354042	MTOR
126	0.12	4	0.0293908	BRAF
50	0.21	5	0.0190479	CDK6
51	0.21	6	0.0130063	MAP2K1
94	0.27	4	0.0124987	PPP2CA
83	0.03	4	0.00420787	PRKD1
75	0.03	4	0.00280748	RPS6KA1
97	0.12	4	0.00265952	PAK4
85	0.09	4	1.51877e-05	CHEK2
86	0.18	4	-0.00327533	PRKAB1
111	0.09	5	-0.0113848	PPP2CB
55	0.24	4	-0.0191728	CSNK1A1
41	0.27	4	-0.0239039	FYN
113	0.03	4	-0.0331461	RET
124	0.24	4	-0.0364919	CDK17
27	0.09	6	-0.037617	GSK3B
60	0.15	4	-0.05392	AURKA
65	0.03	4	-0.0561028	CSNK2A2
59	0.03	4	-0.0596037	PRKCB
61	0.03	4	-0.0710613	CAMK2D
108	0.24	4	-0.0723584	PKN1
43	0.18	4	-0.0780124	MAPK8
125	0.15	4	-0.0802567	PKN2
63	0.03	4	-0.0804671	STK4
71	0.18	4	-0.0808469	ULK1
92	0.24	5	-0.0842337	RPS6KB1
131	0.03	4	-0.0860002	PIM2
137	0.03	4	-0.0860002	PIM3
96	0.24	4	-0.0918416	IKBKE
88	0.03	4	-0.0934081	JAK2
128	0.03	4	-0.0934081	PTPRJ
138	0.03	4	-0.0934081	DUSP3
82	0.27	4	-0.0955948	DYRK2
89	0.03	4	-0.09813	SGK1
110	0.21	4	-0.0992948	MAP3K15
136	0.15	4	-0.100087	PTPRE
102	0.15	4	-0.106812	MAPK12
79	0.06	4	-0.108901	PRKCE
109	0.03	4	-0.110039	CAMK2B
118	0.12	4	-0.118591	HIPK3
135	0.03	4	-0.124743	MAP2K2
116	0.03	4	-0.127488	PRKACB
132	0.21	5	-0.132286	MAP2K6
133	0.21	5	-0.132286	MAP2K3
73	0.03	4	-0.161243	IKBKB
93	0.03	4	-0.16261	MELK
81	0.12	4	-0.199049	CDK7
70	0.03	4	-0.20011	RPS6KA3
112	0.03	4	-0.208543	MKNK2
101	0.09	5	-0.214903	CSNK2B
119	0.15	6	-0.227348	TAOK1
130	0.27	5	-0.229969	SIK1
115	0.18	4	-0.244282	MARK2
95	0.21	4	-0.256319	CHUK
90	0.18	4	-0.296747	PIM1
122	0.09	4	-0.299535	MAP3K2
106	0.21	4	-0.333571	RPS6KA4
107	0.03	4	-0.359884	EIF2AK1
121	0.03	5	-0.534435	CLK1
