## Supplemental table2 for "KBPRNA: A novel method integrating bulk RNA-seq data and LINCS-L1000 gene signatures to predict kinase activity based on machine learning"

### Sheet: Sheet1
	learning_rate	max_depth	R2	kinase
6	0.06	4	0.76308	CDK2
1	0.06	4	0.73848	ERN1
5	0.24	4	0.680666	CIT
19	0.03	4	0.676574	TNK2
52	0.09	4	0.661251	CDK4
12	0.12	5	0.658148	CAMKK2
33	0.27	4	0.653671	CDK5
25	0.06	4	0.636528	CDK9
7	0.09	4	0.634373	MAPK3
3	0.18	4	0.632688	MAPK1
36	0.24	4	0.623031	PAK1
14	0.12	4	0.617178	CSNK1E
8	0.06	4	0.615121	CDK1
28	0.12	4	0.609187	ABL1
84	0.12	4	0.58739	PDPK1
54	0.12	4	0.580962	ABL2
174	0.21	5	0.580332	BRSK1
180	0.21	5	0.580332	BRSK2
13	0.03	4	0.562339	TAOK3
104	0.12	4	0.539627	CDC7
94	0.18	4	0.498249	MELK
129	0.03	4	0.495849	MARK2
147	0.21	4	0.490189	CDK12
47	0.09	4	0.488672	MAPK9
4	0.12	4	0.476096	PLK1
27	0.03	4	0.464645	GSK3B
139	0.09	4	0.455914	HIPK3
132	0.03	4	0.450779	MARK1
20	0.03	4	0.448067	IRAK1
81	0.27	4	0.430793	GSK3A
173	0.24	5	0.425651	UHMK1
80	0.09	4	0.39692	CDK7
58	0.09	4	0.365658	PIK3CB
0	0.12	4	0.361366	ARAF
131	0.03	4	0.333331	MAPK13
71	0.27	4	0.316193	MAST1
72	0.03	4	0.305795	IKBKB
164	0.24	4	0.277401	STK38
117	0.24	5	0.274951	CAMK2B
85	0.21	5	0.266867	CHEK2
61	0.03	4	0.262203	CAMK2D
136	0.03	4	0.252769	MAP3K8
76	0.24	4	0.252266	PAK2
115	0.06	4	0.24685	NEK2
34	0.03	4	0.237618	PAK3
142	0.12	5	0.224996	MARK3
126	0.03	4	0.202766	RET
37	0.03	4	0.201225	AURKB
59	0.03	4	0.189055	PRKCB
35	0.03	4	0.185274	SRPK3
22	0.21	4	0.17307	PDGFRB
16	0.03	5	0.168256	SRPK1
32	0.24	4	0.164565	MINK1
79	0.06	4	0.159585	STK3
24	0.15	5	0.155323	TTK
152	0.03	4	0.144097	MAPKAPK5
9	0.18	4	0.136671	PRKCI
31	0.06	4	0.129695	MAP4K4
56	0.12	4	0.129285	LIMK1
57	0.12	4	0.129285	LIMK2
144	0.12	4	0.12778	LATS2
107	0.12	4	0.123157	PRKCQ
42	0.12	4	0.122645	CHEK1
50	0.27	4	0.110813	CDK6
75	0.09	4	0.108493	CSNK1D
141	0.03	4	0.104246	TAOK1
108	0.12	4	0.103195	PTPRG
93	0.21	4	0.102965	HIPK2
176	0.12	4	0.101983	CDK16
44	0.27	4	0.10105	MTOR
170	0.15	4	0.0983095	MAPKAPK3
111	0.03	5	0.0907109	MAPK10
155	0.09	5	0.089726	BRAF
43	0.03	5	0.086449	MAPK8
156	0.09	4	0.0850344	PRKG2
10	0.06	4	0.0836396	PRKACA
29	0.03	5	0.0784802	YES1
2	0.12	4	0.0765908	MAPK14
41	0.18	6	0.0714627	FYN
105	0.21	5	0.0663309	CSNK2B
40	0.03	5	0.0617514	CAMK2A
120	0.03	4	0.0610965	PTK2
11	0.03	5	0.0545554	MAP4K5
177	0.09	4	0.0500736	MAP2K2
68	0.21	5	0.0469239	PRKCZ
137	0.03	4	0.0465001	NEK6
86	0.03	5	0.0455822	PRKG1
135	0.24	5	0.0435608	CLK2
109	0.03	4	0.0430587	MAP3K7
98	0.03	4	0.0390472	MAPK11
21	0.18	5	0.0372747	MAP3K1
17	0.12	4	0.0299751	PRKCA
106	0.03	4	0.0280634	MAPK12
118	0.03	4	0.025887	MAP3K15
63	0.03	4	0.0201387	STK4
102	0.03	5	0.0182422	PHKG2
65	0.03	4	0.0165335	CSNK2A2
62	0.03	6	0.0118423	PRKDC
151	0.03	4	0.0104551	CDK17
46	0.18	4	0.00876673	FAM20C
148	0.03	4	0.00759432	CAMK4
161	0.18	4	0.00716876	RAF1
138	0.12	4	0.006158	PPP3CB
140	0.12	4	0.006158	PPP3CC
150	0.12	4	0.006158	PPP3CA
64	0.09	4	0.00486126	MAPKAPK2
30	0.24	6	0.00449516	ATM
74	0.09	5	0.00351176	RPS6KA1
134	0.09	4	0.00183597	MAP3K5
166	0.09	4	0.00183597	MAP2K6
128	0.03	4	0.000564667	CDKL5
171	0.03	5	-0.000629259	RPS6KB2
51	0.18	6	-0.0037214	MAP2K1
67	0.06	4	-0.00440174	ROCK2
78	0.27	5	-0.00988019	PRKCE
91	0.03	4	-0.0111568	CAMK2G
45	0.18	4	-0.0140446	PRKCD
53	0.03	4	-0.0203824	ROCK1
101	0.18	4	-0.0208276	DYRK1A
130	0.03	5	-0.0215104	PRKACB
96	0.24	6	-0.024673	CHUK
112	0.03	6	-0.0256427	PTPN1
158	0.03	6	-0.0256427	AXL
49	0.09	4	-0.0293583	PRKAA1
169	0.03	4	-0.0369549	CDK14
178	0.09	6	-0.0376508	PRKACG
103	0.27	6	-0.0384681	RPS6KA5
39	0.03	5	-0.0431055	AKT2
23	0.06	4	-0.0445774	AKT1
95	0.03	4	-0.0483065	PPP2CA
163	0.15	4	-0.0484686	PIM2
181	0.15	4	-0.0484686	PIM3
99	0.03	4	-0.0498569	PAK4
83	0.18	4	-0.0512731	PRKD1
66	0.03	4	-0.0541687	ATR
121	0.03	4	-0.0575803	DAPK1
70	0.24	4	-0.0587744	ULK1
165	0.15	5	-0.0597663	VRK1
92	0.03	4	-0.0618146	RPS6KB1
133	0.03	4	-0.0639795	PTK6
82	0.24	4	-0.071422	DYRK2
116	0.03	4	-0.0717157	PKN1
60	0.03	6	-0.0732571	AURKA
146	0.03	4	-0.0781267	PTPN11
114	0.27	4	-0.0807887	EIF2AK1
15	0.27	4	-0.0860771	CSNK2A1
182	0.03	4	-0.0894374	SGK3
26	0.06	4	-0.0935821	RPS6KA2
143	0.15	4	-0.100469	CLK1
48	0.03	4	-0.100948	KIT
127	0.03	4	-0.101345	PLK2
18	0.03	4	-0.108083	SRC
38	0.09	4	-0.108711	PIK3CA
97	0.03	4	-0.108977	IKBKE
167	0.03	4	-0.11552	EEF2K
175	0.03	4	-0.126609	BMP2K
100	0.03	4	-0.1267	MAP3K3
69	0.03	4	-0.1318	RPS6KA3
154	0.03	4	-0.133641	PRKD2
88	0.03	4	-0.144657	TBK1
157	0.06	4	-0.144847	SIK2
55	0.03	4	-0.150278	CSNK1A1
160	0.03	4	-0.151651	NLK
77	0.27	4	-0.152973	PRKAA2
87	0.21	4	-0.156748	PRKAB1
119	0.03	4	-0.17747	PPP2CB
73	0.03	4	-0.17981	LATS1
122	0.03	4	-0.186844	MKNK2
179	0.03	4	-0.187838	RPS6KA6
183	0.03	4	-0.187838	CLK4
90	0.03	4	-0.19337	PIM1
145	0.21	4	-0.201255	MAP3K2
168	0.03	4	-0.201806	PRKD3
110	0.03	5	-0.203471	AKT3
113	0.21	5	-0.21633	RPS6KA4
124	0.06	5	-0.230734	PLK4
149	0.03	4	-0.234195	MAP2K4
153	0.03	4	-0.241083	PKN2
159	0.03	4	-0.247257	MAP3K11
123	0.03	4	-0.248901	PDK1
89	0.27	5	-0.249889	SGK1
125	0.03	4	-0.251456	PLK3
162	0.03	4	-0.370506	SIK1
172	0.24	4	-0.504881	SLK
