## Supplemental table3 for "KBPRNA: A novel method integrating bulk RNA-seq data and LINCS-L1000 gene signatures to predict kinase activity based on machine learning"

### Sheet: Sheet1
	learning_rate	max_depth	R2	kinase
4	0.09	4	0.834843	PLK1
0	0.15	4	0.824802	ARAF
11	0.18	4	0.816508	MAP4K5
20	0.21	4	0.805265	MAP3K1
7	0.06	6	0.799446	MAPK3
14	0.12	4	0.784892	CSNK1E
1	0.18	5	0.783636	ERN1
30	0.12	4	0.783244	MAP4K4
18	0.18	4	0.774764	TNK2
3	0.27	5	0.766411	MAPK1
19	0.27	4	0.765743	IRAK1
8	0.24	4	0.757083	CDK1
34	0.21	4	0.748044	SRPK3
10	0.09	6	0.743028	PRKACA
13	0.21	5	0.741521	TAOK3
25	0.15	4	0.739796	RPS6KA2
2	0.09	4	0.726986	MAPK14
21	0.21	4	0.725834	PDGFRB
47	0.12	4	0.725601	KIT
51	0.18	6	0.721798	CDK4
5	0.06	4	0.719745	CIT
9	0.03	4	0.717775	PRKCI
33	0.15	4	0.716533	PAK3
6	0.18	6	0.715416	CDK2
55	0.15	4	0.713731	LIMK1
56	0.15	4	0.713731	LIMK2
50	0.18	4	0.710239	MAP2K1
23	0.18	4	0.705343	TTK
94	0.03	5	0.695641	MELK
28	0.18	5	0.695492	YES1
16	0.27	5	0.690262	SRPK1
12	0.21	5	0.681509	CAMKK2
66	0.15	4	0.66103	ROCK2
27	0.18	4	0.650605	ABL1
70	0.12	4	0.648737	MAST1
74	0.18	5	0.648428	PAK2
31	0.09	6	0.640664	MINK1
22	0.15	4	0.635959	AKT1
52	0.12	4	0.632941	ROCK1
24	0.15	6	0.627336	CDK9
57	0.21	4	0.62592	PIK3CB
123	0.27	4	0.620689	MARK2
17	0.03	4	0.619033	PRKCA
32	0.15	4	0.618065	CDK5
37	0.27	4	0.614881	PIK3CA
53	0.09	4	0.608789	ABL2
48	0.15	4	0.607596	PRKAA1
63	0.24	5	0.599562	MAPKAPK2
43	0.18	4	0.587123	MTOR
15	0.18	4	0.579201	CSNK2A1
145	0.18	4	0.557004	PKN2
62	0.18	4	0.551014	STK4
38	0.18	4	0.550465	AKT2
35	0.18	4	0.548908	PAK1
49	0.24	5	0.541435	CDK6
60	0.12	5	0.518742	CAMK2D
41	0.18	4	0.510388	CHEK1
84	0.03	4	0.485487	PRKG1
72	0.24	4	0.484328	LATS1
114	0.15	4	0.483202	PKN1
104	0.18	6	0.478919	CDC7
64	0.18	4	0.448397	CSNK2A2
78	0.03	4	0.441539	CDK7
42	0.09	4	0.430189	MAPK8
26	0.24	5	0.42961	GSK3B
45	0.27	4	0.42567	FAM20C
46	0.09	4	0.420458	MAPK9
81	0.09	4	0.39118	PRKD1
155	0.21	4	0.388515	STK38
113	0.06	4	0.388484	NEK2
77	0.15	4	0.380203	STK3
39	0.15	6	0.347771	CAMK2A
130	0.03	4	0.345813	HIPK3
108	0.15	4	0.343498	MAP3K7
59	0.03	4	0.335865	AURKA
36	0.03	4	0.331312	AURKB
126	0.18	4	0.316903	CLK2
100	0.06	4	0.287522	MAP3K3
92	0.03	4	0.286632	RPS6KB1
69	0.09	4	0.273275	ULK1
89	0.18	4	0.264107	SGK1
85	0.03	4	0.260025	PRKAB1
65	0.27	4	0.259899	ATR
102	0.09	4	0.258749	PHKG2
116	0.18	4	0.252262	MAP3K15
75	0.15	4	0.248698	PRKAA2
122	0.03	5	0.213953	CDKL5
73	0.27	6	0.209845	RPS6KA1
137	0.03	4	0.204229	LATS2
140	0.03	4	0.201398	CDK12
101	0.12	4	0.182907	DYRK1A
125	0.06	4	0.171875	MAPK13
44	0.15	4	0.170326	PRKCD
58	0.03	6	0.169579	PRKCB
149	0.09	4	0.1623	PRKG2
153	0.15	4	0.143016	SIK1
115	0.18	4	0.142244	CAMK2B
158	0.03	4	0.133002	MAPKAPK3
118	0.03	4	0.132474	MKNK2
79	0.03	4	0.120345	GSK3A
29	0.03	4	0.119431	ATM
120	0.15	6	0.112497	RET
68	0.27	6	0.105972	RPS6KA3
143	0.03	6	0.101635	CDK17
91	0.03	4	0.101042	CAMK2G
141	0.03	4	0.0974973	CAMK4
99	0.24	5	0.0822264	PAK4
136	0.03	4	0.0776494	DAPK3
98	0.15	5	0.0740853	MAPK11
61	0.03	5	0.0718382	PRKDC
159	0.03	5	0.0687995	RPS6KB2
110	0.24	4	0.0600174	MAPK10
80	0.27	4	0.0553571	DYRK2
111	0.24	4	0.0396563	RPS6KA4
157	0.15	4	0.0381318	PRKD3
134	0.03	4	0.0364573	ANTXR1
139	0.03	4	0.0364573	SERPINA2
127	0.24	4	0.0210984	MAP3K8
93	0.03	4	0.00031097	HIPK2
138	0.03	4	-0.00912347	MAP3K2
128	0.03	4	-0.00941261	NEK6
121	0.18	4	-0.0108719	MAPK7
40	0.03	4	-0.0168718	FYN
133	0.12	4	-0.0276838	MARK3
88	0.03	4	-0.0340985	JAK2
150	0.03	4	-0.0340985	PTPRJ
161	0.03	4	-0.0340985	MAP2K2
165	0.03	4	-0.0340985	DUSP3
144	0.03	4	-0.0383469	MAPKAPK5
160	0.24	4	-0.0384348	BMP2K
129	0.03	4	-0.0462033	PPP3CB
131	0.03	4	-0.0462033	PPP3CC
142	0.03	4	-0.0462033	PPP3CA
76	0.03	4	-0.0541663	PRKCE
82	0.03	4	-0.0620362	PDPK1
112	0.09	6	-0.0740519	EIF2AK1
148	0.24	4	-0.0767967	BRAF
86	0.03	4	-0.0793163	TBK1
103	0.03	6	-0.0859727	RPS6KA5
87	0.21	5	-0.0968818	PRKCG
83	0.21	4	-0.0990303	CHEK2
71	0.03	5	-0.10484	IKBKB
151	0.03	4	-0.116891	NLK
97	0.03	4	-0.117434	IKBKE
117	0.03	4	-0.119177	DAPK1
67	0.27	5	-0.127941	PRKCZ
135	0.21	6	-0.128736	CLK1
107	0.03	4	-0.14139	PRKCQ
146	0.27	4	-0.149207	PRKCH
164	0.27	4	-0.149207	SGK3
105	0.06	4	-0.168185	CSNK2B
109	0.24	5	-0.168837	AKT3
54	0.03	4	-0.175023	CSNK1A1
90	0.03	5	-0.189576	PIM1
156	0.03	5	-0.192293	EEF2K
154	0.21	6	-0.206421	PIM2
162	0.21	6	-0.206421	PRKACG
163	0.21	6	-0.206421	PIM3
147	0.03	4	-0.219584	PRKD2
106	0.06	4	-0.227263	MAPK12
132	0.18	4	-0.229509	TAOK1
96	0.03	4	-0.244392	CHUK
124	0.27	4	-0.245651	PRKACB
95	0.03	5	-0.256282	PPP2CA
119	0.03	5	-0.280621	PLK3
152	0.21	4	-0.28091	RAF1
