## Supplemental table4 for "KBPRNA: A novel method integrating bulk RNA-seq data and LINCS-L1000 gene signatures to predict kinase activity based on machine learning"

### Sheet: Sheet1
	learning_rate	max_depth	R2	kinase
13	0.06	4	0.945016	TAOK3
16	0.09	4	0.942584	SRPK1
12	0.06	4	0.939365	CAMKK2
5	0.06	4	0.93936	CIT
11	0.09	4	0.929352	MAP4K5
29	0.09	4	0.926527	YES1
20	0.18	5	0.925809	IRAK1
19	0.21	4	0.92506	TNK2
38	0.06	4	0.92057	PIK3CA
32	0.12	4	0.917431	MINK1
8	0.18	5	0.905352	CDK1
6	0.06	4	0.899607	CDK2
26	0.27	4	0.894758	RPS6KA2
4	0.09	4	0.894692	PLK1
36	0.21	5	0.884788	PAK1
28	0.09	4	0.880037	ABL1
58	0.15	4	0.878977	PIK3CB
2	0.06	4	0.876254	MAPK14
48	0.09	4	0.873959	KIT
82	0.12	4	0.870715	DYRK2
56	0.15	4	0.854431	LIMK1
71	0.06	5	0.854048	MAST1
25	0.06	4	0.853797	CDK9
57	0.18	4	0.853165	LIMK2
115	0.06	4	0.837919	MAP3K15
35	0.06	4	0.834767	SRPK3
7	0.21	4	0.83173	MAPK3
14	0.09	4	0.826721	CSNK1E
34	0.06	4	0.8249	PAK3
40	0.12	4	0.823626	CAMK2A
3	0.21	4	0.820972	MAPK1
132	0.12	4	0.820194	TAOK1
54	0.09	4	0.815424	ABL2
100	0.15	4	0.809481	MAP3K3
1	0.24	4	0.809333	ERN1
61	0.06	4	0.806516	CAMK2D
0	0.06	4	0.806313	ARAF
33	0.06	4	0.800345	CDK5
37	0.06	4	0.795976	AURKB
21	0.06	4	0.791233	MAP3K1
53	0.12	4	0.779462	ROCK1
65	0.06	4	0.773013	CSNK2A2
17	0.15	4	0.771165	PRKCA
51	0.12	4	0.769905	MAP2K1
22	0.09	4	0.7654	PDGFRB
31	0.06	4	0.764145	MAP4K4
112	0.24	4	0.759858	EIF2AK1
102	0.12	4	0.755035	PHKG2
80	0.18	4	0.750219	CDK7
47	0.06	4	0.748731	MAPK9
23	0.03	4	0.747919	AKT1
90	0.15	4	0.746569	SGK1
69	0.09	4	0.734987	RPS6KA3
52	0.06	4	0.732232	CDK4
18	0.21	4	0.727975	SRC
39	0.03	4	0.722927	AKT2
122	0.12	4	0.719443	CDKL5
9	0.03	4	0.716499	PRKCI
104	0.27	5	0.715505	CDC7
24	0.03	4	0.704101	TTK
63	0.03	4	0.702529	STK4
107	0.18	4	0.697656	PRKCQ
46	0.06	4	0.693491	FAM20C
44	0.09	4	0.673718	MTOR
45	0.12	4	0.666403	PRKCD
70	0.12	4	0.665781	ULK1
92	0.03	4	0.665108	CAMK2G
42	0.03	4	0.663772	CHEK1
67	0.06	4	0.663416	ROCK2
125	0.27	4	0.630692	MAPK13
111	0.06	4	0.627821	RPS6KA4
15	0.06	4	0.626581	CSNK2A1
68	0.03	4	0.624963	PRKCZ
10	0.03	4	0.619221	PRKACA
50	0.03	4	0.615404	CDK6
134	0.06	5	0.608369	CLK1
83	0.03	5	0.600201	PRKD1
81	0.03	4	0.599499	GSK3A
74	0.03	4	0.599319	RPS6KA1
148	0.06	4	0.597302	PRKG2
49	0.03	4	0.594706	PRKAA1
133	0.09	4	0.593932	MARK3
79	0.03	4	0.571403	STK3
128	0.09	4	0.568462	CLK2
95	0.12	4	0.544808	MELK
108	0.06	5	0.542247	MAP3K7
93	0.03	4	0.539784	RPS6KB1
73	0.06	4	0.53973	LATS1
124	0.06	4	0.536241	PRKACB
27	0.12	4	0.535521	GSK3B
41	0.06	4	0.53163	FYN
116	0.06	4	0.527474	PPP2CB
43	0.06	4	0.526775	MAPK8
145	0.06	4	0.522358	PKN2
171	0.03	4	0.520848	CDK16
101	0.03	4	0.514279	DYRK1A
55	0.03	4	0.502835	CSNK1A1
85	0.03	4	0.502704	PRKG1
167	0.18	4	0.498217	RPS6KB2
106	0.06	4	0.494019	MAPK12
113	0.21	5	0.492639	PKN1
123	0.12	4	0.489859	MARK2
153	0.12	4	0.476277	PIM2
96	0.09	4	0.470409	PPP2CA
118	0.03	4	0.470007	MKNK2
76	0.03	4	0.469806	PAK2
143	0.03	4	0.467236	CDK17
129	0.03	6	0.460419	PPP3CB
131	0.03	6	0.460419	PPP3CC
142	0.03	6	0.460419	PPP3CA
155	0.03	4	0.457422	VRK1
162	0.03	4	0.455817	VRK2
175	0.06	4	0.446768	PRKACG
105	0.27	4	0.444333	CSNK2B
64	0.03	4	0.442172	MAPKAPK2
109	0.03	4	0.441676	AKT3
169	0.03	4	0.440364	UHMK1
78	0.09	4	0.438301	PRKCE
139	0.03	4	0.427477	CDK12
97	0.12	4	0.421072	CHUK
126	0.03	4	0.418484	MARK1
59	0.03	4	0.4127	PRKCB
91	0.03	4	0.406127	PIM1
140	0.06	4	0.401116	CAMK4
137	0.03	4	0.389591	MAP3K2
117	0.06	4	0.386022	DAPK1
173	0.15	6	0.380577	MYLK
178	0.15	6	0.380577	MYLK3
135	0.03	4	0.376699	GRK5
151	0.06	4	0.375647	RAF1
98	0.03	4	0.372027	MAPK11
66	0.03	4	0.368942	ATR
180	0.03	4	0.358632	PIM3
170	0.03	4	0.349454	BMP2K
30	0.06	4	0.327916	ATM
60	0.03	4	0.325524	AURKA
94	0.09	4	0.323225	HIPK2
62	0.15	4	0.319905	PRKDC
147	0.03	4	0.313168	BRAF
159	0.18	4	0.30927	NEK7
75	0.03	4	0.303043	CSNK1D
84	0.03	4	0.28998	PDPK1
86	0.03	4	0.289466	PRKAB1
152	0.12	5	0.288085	SIK1
165	0.06	4	0.283202	NUAK1
77	0.03	4	0.268706	PRKAA2
149	0.06	4	0.257785	SIK2
110	0.03	5	0.249929	MAPK10
164	0.12	5	0.241804	MAPKAPK3
160	0.03	4	0.23493	PAK5
146	0.21	4	0.229127	PRKD2
136	0.03	6	0.227825	LATS2
182	0.06	4	0.22593	CLK4
177	0.09	4	0.225576	PRKAG2
144	0.21	5	0.213877	MAPKAPK5
157	0.18	6	0.207752	TTBK1
130	0.03	4	0.192707	HIPK3
158	0.06	4	0.180943	EEF2K
154	0.12	4	0.177801	STK38
119	0.03	4	0.162263	PDK1
88	0.03	6	0.160728	PRKCG
121	0.03	4	0.159142	RET
172	0.03	4	0.156794	MAP2K2
114	0.21	4	0.147867	CAMK2B
174	0.06	4	0.133659	PDK2
179	0.06	4	0.133659	PDK3
184	0.06	4	0.133659	PDK4
99	0.27	5	0.114844	PAK4
168	0.03	4	0.0955276	SLK
166	0.03	5	0.0910234	PKM
127	0.03	4	0.08735	MAP3K5
141	0.03	4	0.08735	MAP2K4
156	0.03	4	0.08735	MAP2K6
163	0.03	4	0.08735	MAP2K3
181	0.03	4	0.08735	MAP3K6
87	0.03	4	0.0642666	TBK1
120	0.03	4	0.0637823	PLK3
89	0.03	5	0.0616213	JAK2
150	0.03	5	0.0616213	PTPRJ
183	0.03	5	0.0616213	DUSP3
72	0.03	4	0.037277	IKBKB
176	0.03	5	0.0142262	RPS6KA6
138	0.03	4	0.00634549	PPP1CA
161	0.03	4	-0.00600551	PRKD3
103	0.27	6	-0.0347052	RPS6KA5
