## Supplemental table5 for "KBPRNA: A novel method integrating bulk RNA-seq data and LINCS-L1000 gene signatures to predict kinase activity based on machine learning"

### Sheet: Sheet1
	learning_rate	max_depth	R2	kinase
1	0.06	4	0.937043	ERN1
8	0.21	4	0.931023	CDK1
4	0.21	4	0.924237	PLK1
14	0.21	6	0.924029	CSNK1E
0	0.03	4	0.923568	ARAF
19	0.18	4	0.922454	TNK2
16	0.18	5	0.921277	SRPK1
20	0.21	4	0.919014	IRAK1
9	0.21	4	0.918152	PRKCI
13	0.06	4	0.912481	TAOK3
11	0.12	4	0.911173	MAP4K5
54	0.15	5	0.91053	ABL2
21	0.21	6	0.910266	MAP3K1
5	0.09	6	0.907634	CIT
6	0.18	6	0.902919	CDK2
31	0.24	5	0.900956	MAP4K4
28	0.27	4	0.900664	ABL1
35	0.06	4	0.900455	SRPK3
22	0.15	4	0.897915	PDGFRB
25	0.18	4	0.896569	CDK9
56	0.24	4	0.896121	LIMK1
57	0.24	4	0.896121	LIMK2
2	0.06	5	0.89591	MAPK14
26	0.21	4	0.894139	RPS6KA2
32	0.06	5	0.892257	MINK1
12	0.06	4	0.892043	CAMKK2
51	0.24	4	0.886603	MAP2K1
15	0.12	4	0.88259	CSNK2A1
3	0.15	4	0.873474	MAPK1
29	0.12	4	0.873291	YES1
34	0.18	4	0.871469	PAK3
7	0.18	5	0.871176	MAPK3
48	0.15	4	0.870526	KIT
37	0.21	4	0.85746	AURKB
38	0.06	4	0.853827	PIK3CA
41	0.03	4	0.846493	FYN
24	0.18	4	0.841887	TTK
44	0.03	4	0.841817	MTOR
50	0.06	4	0.831791	CDK6
52	0.27	6	0.823108	CDK4
137	0.06	4	0.816067	HIPK3
61	0.03	4	0.815454	CAMK2D
73	0.09	4	0.814811	MAST1
58	0.03	4	0.807377	PIK3CB
39	0.27	4	0.803079	AKT2
36	0.24	4	0.802977	PAK1
69	0.18	4	0.802557	ROCK2
84	0.09	4	0.796681	CDK7
49	0.12	5	0.791954	PRKAA1
60	0.12	5	0.788052	AURKA
42	0.03	4	0.786766	CHEK1
33	0.03	4	0.783986	CDK5
10	0.06	5	0.782375	PRKACA
47	0.03	4	0.779518	MAPK9
18	0.03	4	0.77769	SRC
80	0.06	4	0.775431	PAK2
43	0.15	4	0.768027	MAPK8
53	0.03	4	0.766235	ROCK1
99	0.09	4	0.764043	MELK
23	0.09	4	0.762394	AKT1
106	0.06	4	0.760443	PHKG2
108	0.03	4	0.753135	CDC7
86	0.03	4	0.738258	DYRK2
64	0.18	4	0.73766	MAPKAPK2
158	0.03	4	0.730897	FER
117	0.03	4	0.726561	PTPN1
67	0.03	4	0.717738	LCK
104	0.15	4	0.714036	MAP3K3
77	0.03	4	0.713131	RPS6KA1
27	0.03	4	0.709146	GSK3B
118	0.03	5	0.70485	RPS6KA4
46	0.06	4	0.702887	FAM20C
94	0.09	4	0.694709	SGK1
66	0.21	4	0.684455	EGFR
87	0.03	5	0.675725	PRKD1
112	0.06	4	0.672984	PRKCQ
65	0.09	4	0.666655	CSNK2A2
45	0.06	4	0.663454	PRKCD
90	0.03	5	0.651131	PRKG1
17	0.03	5	0.64292	PRKCA
173	0.06	4	0.632043	UHMK1
148	0.12	4	0.625683	CDK17
78	0.09	4	0.623621	LRRK2
98	0.09	4	0.6118	HIPK2
72	0.18	4	0.61047	ULK1
83	0.06	4	0.604962	STK3
85	0.03	5	0.593417	GSK3A
124	0.03	4	0.587243	MKNK2
153	0.21	4	0.576269	PRKG2
93	0.03	4	0.575843	JAK2
110	0.03	4	0.575843	HCK
113	0.03	4	0.575843	PTPRG
138	0.03	4	0.575843	JAK1
155	0.03	4	0.575843	AXL
177	0.03	4	0.575843	MERTK
96	0.03	4	0.572537	CAMK2G
59	0.06	4	0.570807	PRKCB
170	0.03	5	0.567291	PKM
71	0.03	4	0.56435	RPS6KA3
40	0.03	4	0.558116	CAMK2A
121	0.03	4	0.548171	CAMK2B
81	0.03	5	0.54424	PRKAA2
144	0.03	4	0.543667	MAP3K2
122	0.09	4	0.538851	MAP3K15
129	0.21	4	0.532271	MARK2
140	0.09	4	0.528936	TAOK1
150	0.03	4	0.524233	PKN2
82	0.09	5	0.524163	PRKCE
154	0.12	5	0.497867	SIK2
88	0.03	4	0.493657	PDPK1
164	0.15	4	0.488614	WNK1
75	0.12	4	0.486259	LATS1
109	0.03	4	0.480577	CSNK2B
131	0.03	4	0.465544	MAPK13
100	0.09	5	0.456024	PPP2CA
157	0.15	5	0.443731	DYRK1B
160	0.03	4	0.43878	STK38
123	0.12	4	0.421649	PPP2CB
70	0.06	4	0.416415	PRKCZ
161	0.03	4	0.403005	VRK1
103	0.03	4	0.391406	PAK4
111	0.03	5	0.388916	MAPK12
91	0.09	4	0.386073	PRKAB1
89	0.03	5	0.385444	CHEK2
175	0.27	5	0.37429	CDK16
76	0.03	5	0.359395	GRK2
62	0.03	4	0.350616	PRKDC
128	0.12	4	0.34867	CDKL5
68	0.03	4	0.347233	ATR
107	0.03	4	0.33731	RPS6KA5
134	0.03	4	0.323891	CLK2
119	0.03	4	0.320698	EIF2AK1
143	0.27	4	0.318861	GRK5
105	0.27	4	0.283856	DYRK1A
142	0.09	4	0.276744	CLK1
30	0.03	4	0.252939	ATM
135	0.09	4	0.243752	MAP3K8
116	0.03	5	0.24182	MAPK10
136	0.03	4	0.226716	PPP3CB
139	0.03	4	0.226716	PPP3CC
147	0.03	4	0.226716	PPP3CA
167	0.21	4	0.221031	CDK14
125	0.03	4	0.217509	PDK1
176	0.03	4	0.198088	MAP2K2
95	0.06	4	0.175649	PIM1
130	0.03	6	0.175241	PRKACB
133	0.24	4	0.169129	MAP3K5
63	0.03	4	0.165507	STK4
169	0.09	5	0.142578	MAPKAPK3
126	0.03	4	0.125763	PLK3
182	0.03	4	0.124042	CLK4
145	0.24	5	0.120157	CAMK4
172	0.03	5	0.119029	SLK
171	0.03	5	0.109792	RPS6KB2
174	0.03	5	0.106554	BMP2K
79	0.03	4	0.102013	CSNK1D
149	0.03	4	0.0974424	MAPKAPK5
146	0.03	4	0.0879453	MAP2K4
179	0.03	4	0.0771207	RPS6KA6
97	0.03	4	0.0552282	RPS6KB1
166	0.03	4	0.0472519	PRKD3
127	0.09	4	0.0435276	RET
168	0.09	4	0.0435276	MAP2K3
102	0.03	4	0.0363259	MAPK11
120	0.03	4	0.0349821	PKN1
114	0.15	5	0.0343768	MAP3K7
74	0.03	4	0.0250679	IKBKB
92	0.03	4	0.0191855	PRKCG
162	0.18	4	0.0186603	MAP2K6
55	0.03	4	0.0186462	CSNK1A1
101	0.03	4	0.00458377	IKBKE
152	0.03	4	0.00406039	BRAF
156	0.06	4	0.00158982	RAF1
159	0.06	4	0.00158982	PIM2
178	0.06	4	0.00158982	PRKACG
180	0.06	4	0.00158982	PIM3
165	0.03	5	-0.00964186	PPM1D
151	0.03	4	-0.0782232	PRKD2
115	0.21	4	-0.0886443	AKT3
181	0.03	4	-0.0959423	SGK3
132	0.03	5	-0.102428	MARK1
141	0.24	4	-0.154076	MARK3
163	0.03	4	-0.159899	RIPK3
